# The accelerating exposure of European protected areas to climate change

**DOI:** 10.1101/2024.11.25.625168

**Authors:** Marta Cimatti, Valerio Mezzanotte, Risto K. Heikkinen, Maria H. Hällfors, Dirk Nikolaus Karger, Moreno Di Marco

## Abstract

All ecosystems are affected by climate change, but differences in the pace of change will render some areas more exposed than others. Such spatial patterns of risk are important when assessing the continued functionality of protected area (PA) networks or planning for their expansion. Europe is undertaking an expansion of the PA network to cover 30% of its land and sea surface, but this must account for climate risk. Here, we estimate four metrics of future climate risk across Europe – local velocity, distance velocity, magnitude, and residence time – and assess the level of climate exposure of European PAs *vs* non-protected control sites. We also evaluate the intensity of climate risks on >1,000 European species of conservation concern, associated with Natura2000 sites. Our results show large spatial differences in climate change exposure across Europe, with faster pace and farther shifts in climate in the Boreal, Steppic, and Pannonian regions but slower changes in the Mediterranean, Alpine, Artic, and Macronesian regions. Climate change magnitude was higher for the Alpine, Mediterranean, and Steppic regions, implying large local differences between present and future climate. These spatial risk patterns were largely consistent across scenarios, but with up to three times higher risk under the most pessimistic *vs* the most optimistic scenario. Large variation in climate exposure for species of conservation concern was revealed, including 11 species which are highly dependent on Natura2000 sites and predicted to experience rapid climate change. Our results provide guidance for managing European PAs, and expanding their coverage, by pinpointing areas offering more stable climates. We emphasize the need for connectivity across the network, to support species adaption via range shifting. This is especially the case in areas facing high climate change magnitude but low climate velocity, implying that climate conditions similar to current ones will be found nearby.
