## Supplemental Table S6 for "The accelerating exposure of European protected areas to climate change"

### Sheet: Foglio1
Protection	Metric	Scenario	Variable	Biogeographic region	Mean	Median	W/P.value	Value	Significance code
0	Local velocity	hist.	Mean Annual Temperature	Alpine	0.145291	0.0686751	W	2.61755e+10
1	Local velocity	hist.	Mean Annual Temperature	Alpine	0.166244	0.0716973	P	3.06369e-278	***
0	Local velocity	hist.	Total Annual Precipitation	Alpine	0.138279	0.0352409	W	2.82299e+10
1	Local velocity	hist.	Total Annual Precipitation	Alpine	0.134776	0.0383032	P	1.51119e-16	***
0	Local velocity	hist.	Climate	Alpine	0.345757	0.192734	W	2.6242e+10
1	Local velocity	hist.	Climate	Alpine	0.364715	0.203504	P	1.19175e-256	***
0	Local velocity	SSP1.	Mean Annual Temperature	Alpine	0.0737082	0.0376776	W	2.95081e+10
1	Local velocity	SSP1.	Mean Annual Temperature	Alpine	0.0767822	0.0342563	P	4.38286e-277	***
0	Local velocity	SSP1.	Total Annual Precipitation	Alpine	0.0214523	0.0191917	W	25351709369
1	Local velocity	SSP1.	Total Annual Precipitation	Alpine	0.0365042	0.0246201	P	0	***
0	Local velocity	SSP1.	Climate	Alpine	0.144588	0.0886123	W	28071949800
1	Local velocity	SSP1.	Climate	Alpine	0.152783	0.0849442	P	1.05484e-06	***
0	Local velocity	SSP3.	Mean Annual Temperature	Alpine	0.222264	0.112753	W	26579920746
1	Local velocity	SSP3.	Mean Annual Temperature	Alpine	0.247992	0.115281	P	1.46826e-160	***
0	Local velocity	SSP3.	Total Annual Precipitation	Alpine	-0.0423199	-0.0111703	W	2.58531e+10
1	Local velocity	SSP3.	Total Annual Precipitation	Alpine	-0.0301924	-0.0139326	P	0	***
0	Local velocity	SSP3.	Climate	Alpine	0.313579	0.18136	W	2.60394e+10
1	Local velocity	SSP3.	Climate	Alpine	0.350993	0.189381	P	0	***
0	Local velocity	SSP5.	Mean Annual Temperature	Alpine	0.338358	0.169779	W	26481838768
1	Local velocity	SSP5.	Mean Annual Temperature	Alpine	0.378256	0.173919	P	4.0292e-186	***
0	Local velocity	SSP5.	Total Annual Precipitation	Alpine	-0.118111	-0.027955	W	2.64362e+10
1	Local velocity	SSP5.	Total Annual Precipitation	Alpine	-0.107393	-0.0345823	P	1.1321e-198	***
0	Local velocity	SSP5.	Climate	Alpine	0.490909	0.295889	W	2.63484e+10
1	Local velocity	SSP5.	Climate	Alpine	0.532734	0.303464	P	5.69356e-224	***
0	Local velocity	hist.	Mean Annual Temperature	Arctic	0.504066	0.237619	W	2.87805e+08
1	Local velocity	hist.	Mean Annual Temperature	Arctic	0.665163	0.31461	P	3.57078e-90	***
0	Local velocity	hist.	Total Annual Precipitation	Arctic	0.106527	0.0562058	W	3.09025e+08
1	Local velocity	hist.	Total Annual Precipitation	Arctic	0.106004	0.0860275	P	4.25324e-13	***
0	Local velocity	hist.	Climate	Arctic	0.695506	0.360914	W	283446855
1	Local velocity	hist.	Climate	Arctic	0.829325	0.464416	P	6.79486e-115	***
0	Local velocity	SSP1.	Mean Annual Temperature	Arctic	-0.0202049	-0.00592251	W	324779706
1	Local velocity	SSP1.	Mean Annual Temperature	Arctic	-0.0259984	-0.0203516	P	0.0202227	*
0	Local velocity	SSP1.	Total Annual Precipitation	Arctic	-0.103215	-0.0577225	W	306682822
1	Local velocity	SSP1.	Total Annual Precipitation	Arctic	-0.109393	-0.0764755	P	4.33679e-18	***
0	Local velocity	SSP1.	Climate	Arctic	0.155726	0.0829991	W	252439227
1	Local velocity	SSP1.	Climate	Arctic	0.170162	0.11025	P	0	***
0	Local velocity	SSP3.	Mean Annual Temperature	Arctic	0.393303	0.191082	W	2.77177e+08
1	Local velocity	SSP3.	Mean Annual Temperature	Arctic	0.4763	0.243583	P	8.66718e-156	***
0	Local velocity	SSP3.	Total Annual Precipitation	Arctic	-0.0539502	-0.0234103	W	298489498
1	Local velocity	SSP3.	Total Annual Precipitation	Arctic	-0.040349	-0.0223209	P	2.12992e-42	***
0	Local velocity	SSP3.	Climate	Arctic	0.472852	0.246545	W	270115427
1	Local velocity	SSP3.	Climate	Arctic	0.555973	0.31578	P	2.21097e-209	***
0	Local velocity	SSP5.	Mean Annual Temperature	Arctic	0.572662	0.278723	W	281752274
1	Local velocity	SSP5.	Mean Annual Temperature	Arctic	0.69299	0.351203	P	2.50633e-125	***
0	Local velocity	SSP5.	Total Annual Precipitation	Arctic	0.0160109	0.00828042	W	2.87653e+08
1	Local velocity	SSP5.	Total Annual Precipitation	Arctic	0.0379056	0.018786	P	5.52937e-91	***
0	Local velocity	SSP5.	Climate	Arctic	0.660853	0.347261	W	2.8755e+08
1	Local velocity	SSP5.	Climate	Arctic	0.78653	0.430746	P	1.56262e-91	***
0	Local velocity	hist.	Mean Annual Temperature	Atlantic	1.01774	0.294999	W	13569657908
1	Local velocity	hist.	Mean Annual Temperature	Atlantic	1.18537	0.303145	P	0.00693823	**
0	Local velocity	hist.	Total Annual Precipitation	Atlantic	0.0724695	-0.00466792	W	13136186739
1	Local velocity	hist.	Total Annual Precipitation	Atlantic	0.0701313	-0.000845014	P	4.86142e-40	***
0	Local velocity	hist.	Climate	Atlantic	1.28233	0.440612	W	1.36235e+10
1	Local velocity	hist.	Climate	Atlantic	1.45344	0.447946	P	2.88027e-06	***
0	Local velocity	SSP1.	Mean Annual Temperature	Atlantic	0.560053	0.128844	W	13553863005
1	Local velocity	SSP1.	Mean Annual Temperature	Atlantic	0.65293	0.128854	P	0.0341059	*
0	Local velocity	SSP1.	Total Annual Precipitation	Atlantic	0.560711	0.241288	W	1.23961e+10
1	Local velocity	SSP1.	Total Annual Precipitation	Atlantic	0.667997	0.287893	P	0	***
0	Local velocity	SSP1.	Climate	Atlantic	1.13467	0.416468	W	12884818293
1	Local velocity	SSP1.	Climate	Atlantic	1.3261	0.477825	P	5.15491e-112	***
0	Local velocity	SSP3.	Mean Annual Temperature	Atlantic	1.31206	0.474947	W	14182718625
1	Local velocity	SSP3.	Mean Annual Temperature	Atlantic	1.50059	0.4096	P	1.13943e-140	***
0	Local velocity	SSP3.	Total Annual Precipitation	Atlantic	0.124218	0.0636159	W	12845692308
1	Local velocity	SSP3.	Total Annual Precipitation	Atlantic	0.143097	0.0775694	P	1.50923e-126	***
0	Local velocity	SSP3.	Climate	Atlantic	1.50776	0.62892	W	1.38024e+10
1	Local velocity	SSP3.	Climate	Atlantic	1.71385	0.590241	P	2.03297e-29	***
0	Local velocity	SSP5.	Mean Annual Temperature	Atlantic	2.2057	0.848324	W	14067425457
1	Local velocity	SSP5.	Mean Annual Temperature	Atlantic	2.54439	0.756909	P	5.429e-98	***
0	Local velocity	SSP5.	Total Annual Precipitation	Atlantic	0.124607	0.084919	W	13946823863
1	Local velocity	SSP5.	Total Annual Precipitation	Atlantic	0.0848558	0.0798907	P	1.09349e-61	***
0	Local velocity	SSP5.	Climate	Atlantic	2.42669	1.01493	W	1.3879e+10
1	Local velocity	SSP5.	Climate	Atlantic	2.78877	0.924756	P	5.23873e-45	***
0	Local velocity	hist.	Mean Annual Temperature	BlackSea	0.952557	0.6494	W	4367073
1	Local velocity	hist.	Mean Annual Temperature	BlackSea	0.80653	0.617163	P	0.197028	Not significant
0	Local velocity	hist.	Total Annual Precipitation	BlackSea	1.63428	0.734275	W	5035746
1	Local velocity	hist.	Total Annual Precipitation	BlackSea	0.926163	0.591264	P	2.82077e-31	***
0	Local velocity	hist.	Climate	BlackSea	2.58847	1.52185	W	4647376
1	Local velocity	hist.	Climate	BlackSea	1.73742	1.28501	P	1.84975e-08	***
0	Local velocity	SSP1.	Mean Annual Temperature	BlackSea	0.766276	0.527247	W	4237671
1	Local velocity	SSP1.	Mean Annual Temperature	BlackSea	0.669275	0.512254	P	0.476854	Not significant
0	Local velocity	SSP1.	Total Annual Precipitation	BlackSea	-0.584289	-0.286225	W	3731900
1	Local velocity	SSP1.	Total Annual Precipitation	BlackSea	-0.332726	-0.230765	P	1.41249e-17	***
0	Local velocity	SSP1.	Climate	BlackSea	1.35352	0.904853	W	4495277
1	Local velocity	SSP1.	Climate	BlackSea	1.00297	0.817248	P	0.00106416	**
0	Local velocity	SSP3.	Mean Annual Temperature	BlackSea	1.26528	0.847613	W	4244431
1	Local velocity	SSP3.	Mean Annual Temperature	BlackSea	1.09237	0.81559	P	0.543974	Not significant
0	Local velocity	SSP3.	Total Annual Precipitation	BlackSea	-0.821944	-0.405758	W	3563211
1	Local velocity	SSP3.	Total Annual Precipitation	BlackSea	-0.411181	-0.288289	P	7.72873e-29	***
0	Local velocity	SSP3.	Climate	BlackSea	2.08722	1.36737	W	4525197
1	Local velocity	SSP3.	Climate	BlackSea	1.50355	1.22579	P	0.000187148	***
0	Local velocity	SSP5.	Mean Annual Temperature	BlackSea	1.86497	1.2426	W	4234181
1	Local velocity	SSP5.	Mean Annual Temperature	BlackSea	1.61852	1.20781	P	0.444063	Not significant
0	Local velocity	SSP5.	Total Annual Precipitation	BlackSea	-1.00345	-0.663664	W	3655407
1	Local velocity	SSP5.	Total Annual Precipitation	BlackSea	-0.742163	-0.507243	P	2.54652e-22	***
0	Local velocity	SSP5.	Climate	BlackSea	2.86842	2.06764	W	4440395
1	Local velocity	SSP5.	Climate	BlackSea	2.36068	1.87811	P	0.015345	*
0	Local velocity	hist.	Mean Annual Temperature	Boreal	1.37462	0.639103	W	4.15297e+09
1	Local velocity	hist.	Mean Annual Temperature	Boreal	1.65589	0.706687	P	0	***
0	Local velocity	hist.	Total Annual Precipitation	Boreal	0.183051	0.0302811	W	4.38942e+09
1	Local velocity	hist.	Total Annual Precipitation	Boreal	0.198798	0.0304497	P	8.06288e-251	***
0	Local velocity	hist.	Climate	Boreal	1.69442	0.843407	W	4.24837e+09
1	Local velocity	hist.	Climate	Boreal	1.96954	0.857428	P	0	***
0	Local velocity	SSP1.	Mean Annual Temperature	Boreal	0.444526	0.137043	W	4.69868e+09
1	Local velocity	SSP1.	Mean Annual Temperature	Boreal	0.489838	0.0771986	P	4.32794e-20	***
0	Local velocity	SSP1.	Total Annual Precipitation	Boreal	0.576336	0.307794	W	4703352974
1	Local velocity	SSP1.	Total Annual Precipitation	Boreal	0.545607	0.270908	P	1.28206e-18	***
0	Local velocity	SSP1.	Climate	Boreal	1.03203	0.50276	W	4456997830
1	Local velocity	SSP1.	Climate	Boreal	1.0579	0.398952	P	6.37134e-178	***
0	Local velocity	SSP3.	Mean Annual Temperature	Boreal	1.82981	0.83453	W	3972850821
1	Local velocity	SSP3.	Mean Annual Temperature	Boreal	2.24368	0.939277	P	0	***
0	Local velocity	SSP3.	Total Annual Precipitation	Boreal	0.278373	0.156085	W	5.32174e+09
1	Local velocity	SSP3.	Total Annual Precipitation	Boreal	0.306643	0.183463	P	0	***
0	Local velocity	SSP3.	Climate	Boreal	2.10843	1.05976	W	3944129781
1	Local velocity	SSP3.	Climate	Boreal	2.5508	1.20139	P	0	***
0	Local velocity	SSP5.	Mean Annual Temperature	Boreal	3.27316	1.45327	W	4056293609
1	Local velocity	SSP5.	Mean Annual Temperature	Boreal	3.90474	1.55634	P	0	***
0	Local velocity	SSP5.	Total Annual Precipitation	Boreal	0.37226	0.213846	W	5.42838e+09
1	Local velocity	SSP5.	Total Annual Precipitation	Boreal	0.372208	0.198618	P	0	***
0	Local velocity	SSP5.	Climate	Boreal	3.64635	1.75891	W	4119652067
1	Local velocity	SSP5.	Climate	Boreal	4.27926	1.84165	P	0	***
0	Local velocity	hist.	Mean Annual Temperature	Continental	0.926462	0.300233	W	8.91335e+10
1	Local velocity	hist.	Mean Annual Temperature	Continental	1.06581	0.333416	P	0	***
0	Local velocity	hist.	Total Annual Precipitation	Continental	0.508957	0.201795	W	88671351161
1	Local velocity	hist.	Total Annual Precipitation	Continental	0.631775	0.201667	P	0	***
0	Local velocity	hist.	Climate	Continental	1.54975	0.654054	W	89044263917
1	Local velocity	hist.	Climate	Continental	1.82221	0.704933	P	0	***
0	Local velocity	SSP1.	Mean Annual Temperature	Continental	0.742797	0.218902	W	89443156187
1	Local velocity	SSP1.	Mean Annual Temperature	Continental	0.885241	0.240476	P	0	***
0	Local velocity	SSP1.	Total Annual Precipitation	Continental	0.201015	0.0984557	W	79037008922
1	Local velocity	SSP1.	Total Annual Precipitation	Continental	0.307565	0.163899	P	0	***
0	Local velocity	SSP1.	Climate	Continental	1.04923	0.444336	W	87082853345
1	Local velocity	SSP1.	Climate	Continental	1.26936	0.497996	P	0	***
0	Local velocity	SSP3.	Mean Annual Temperature	Continental	1.59273	0.546596	W	8.86955e+10
1	Local velocity	SSP3.	Mean Annual Temperature	Continental	1.9428	0.594807	P	0	***
0	Local velocity	SSP3.	Total Annual Precipitation	Continental	-0.268818	-0.0908373	W	8.33705e+10
1	Local velocity	SSP3.	Total Annual Precipitation	Continental	-0.209017	-0.070461	P	0	***
0	Local velocity	SSP3.	Climate	Continental	1.88631	0.699406	W	9.06952e+10
1	Local velocity	SSP3.	Climate	Continental	2.18172	0.735677	P	1.35675e-248	***
0	Local velocity	SSP5.	Mean Annual Temperature	Continental	2.41838	0.802894	W	8.83955e+10
1	Local velocity	SSP5.	Mean Annual Temperature	Continental	2.90261	0.874463	P	0	***
0	Local velocity	SSP5.	Total Annual Precipitation	Continental	-0.50971	-0.264562	W	94923586903
1	Local velocity	SSP5.	Total Annual Precipitation	Continental	-0.515411	-0.225592	P	0.0156177	*
0	Local velocity	SSP5.	Climate	Continental	2.93867	1.14747	W	90278271299
1	Local velocity	SSP5.	Climate	Continental	3.42485	1.1862	P	1.93178e-303	***
0	Local velocity	hist.	Mean Annual Temperature	Macaronesia	0.185427	0.0909367	W	5143043
1	Local velocity	hist.	Mean Annual Temperature	Macaronesia	0.141838	0.0626659	P	3.73401e-42	***
0	Local velocity	hist.	Total Annual Precipitation	Macaronesia	-0.0213314	0.0228485	W	4121625
1	Local velocity	hist.	Total Annual Precipitation	Macaronesia	0.035096	0.0398164	P	0.0249753	*
0	Local velocity	hist.	Climate	Macaronesia	0.356171	0.233224	W	4.45034e+06
1	Local velocity	hist.	Climate	Macaronesia	0.341768	0.221756	P	0.00426151	**
0	Local velocity	SSP1.	Mean Annual Temperature	Macaronesia	0.0140494	0.0100257	W	4717325
1	Local velocity	SSP1.	Mean Annual Temperature	Macaronesia	0.0126999	0.00874664	P	2.55491e-12	***
0	Local velocity	SSP1.	Total Annual Precipitation	Macaronesia	-0.274596	-0.221614	W	5088637
1	Local velocity	SSP1.	Total Annual Precipitation	Macaronesia	-0.370457	-0.253242	P	2.70625e-37	***
0	Local velocity	SSP1.	Climate	Macaronesia	0.30441	0.235285	W	3402525
1	Local velocity	SSP1.	Climate	Macaronesia	0.395973	0.264566	P	6.18243e-41	***
0	Local velocity	SSP3.	Mean Annual Temperature	Macaronesia	0.155481	0.0835681	W	5397211
1	Local velocity	SSP3.	Mean Annual Temperature	Macaronesia	0.119649	0.0508155	P	6.11463e-69	***
0	Local velocity	SSP3.	Total Annual Precipitation	Macaronesia	-0.0793315	-0.0589804	W	5659647
1	Local velocity	SSP3.	Total Annual Precipitation	Macaronesia	-0.192467	-0.122138	P	1.16413e-103	***
0	Local velocity	SSP3.	Climate	Macaronesia	0.287676	0.220183	W	3931702
1	Local velocity	SSP3.	Climate	Macaronesia	0.351101	0.230032	P	2.12145e-07	***
0	Local velocity	SSP5.	Mean Annual Temperature	Macaronesia	0.321344	0.142597	W	5022011
1	Local velocity	SSP5.	Mean Annual Temperature	Macaronesia	0.24703	0.0921931	P	9.23082e-32	***
0	Local velocity	SSP5.	Total Annual Precipitation	Macaronesia	-0.310572	-0.24827	W	4413753
1	Local velocity	SSP5.	Total Annual Precipitation	Macaronesia	-0.362216	-0.258084	P	0.021995	*
0	Local velocity	SSP5.	Climate	Macaronesia	0.631977	0.411838	W	4402733
1	Local velocity	SSP5.	Climate	Macaronesia	0.610682	0.378674	P	0.0340497	*
0	Local velocity	hist.	Mean Annual Temperature	Mediterranean	0.19603	0.0917111	W	3.34491e+10
1	Local velocity	hist.	Mean Annual Temperature	Mediterranean	0.214502	0.0746998	P	0	***
0	Local velocity	hist.	Total Annual Precipitation	Mediterranean	0.296978	0.155579	W	29852593324
1	Local velocity	hist.	Total Annual Precipitation	Mediterranean	0.331584	0.15564	P	5.21699e-58	***
0	Local velocity	hist.	Climate	Mediterranean	0.573748	0.318863	W	31732446100
1	Local velocity	hist.	Climate	Mediterranean	0.604625	0.297454	P	8.8171e-101	***
0	Local velocity	SSP1.	Mean Annual Temperature	Mediterranean	0.0512953	0.0272425	W	32279835462
1	Local velocity	SSP1.	Mean Annual Temperature	Mediterranean	0.0683574	0.0222446	P	2.2272e-227	***
0	Local velocity	SSP1.	Total Annual Precipitation	Mediterranean	-0.139939	-0.0669677	W	3.00841e+10
1	Local velocity	SSP1.	Total Annual Precipitation	Mediterranean	-0.133588	-0.0661075	P	2.23548e-30	***
0	Local velocity	SSP1.	Climate	Mediterranean	0.251158	0.138901	W	30624765818
1	Local velocity	SSP1.	Climate	Mediterranean	0.268682	0.137256	P	0.479869	Not significant
0	Local velocity	SSP3.	Mean Annual Temperature	Mediterranean	0.423067	0.199106	W	33157265648
1	Local velocity	SSP3.	Mean Annual Temperature	Mediterranean	0.448671	0.166823	P	0	***
0	Local velocity	SSP3.	Total Annual Precipitation	Mediterranean	-0.0870856	-0.062442	W	2.87407e+10
1	Local velocity	SSP3.	Total Annual Precipitation	Mediterranean	-0.065011	-0.0490418	P	0	***
0	Local velocity	SSP3.	Climate	Mediterranean	0.616254	0.344543	W	3.22722e+10
1	Local velocity	SSP3.	Climate	Mediterranean	0.642369	0.311857	P	2.89045e-225	***
0	Local velocity	SSP5.	Mean Annual Temperature	Mediterranean	0.627964	0.287712	W	33051687933
1	Local velocity	SSP5.	Mean Annual Temperature	Mediterranean	0.668014	0.242214	P	0	***
0	Local velocity	SSP5.	Total Annual Precipitation	Mediterranean	-0.313011	-0.186481	W	30994946981
1	Local velocity	SSP5.	Total Annual Precipitation	Mediterranean	-0.324798	-0.181639	P	2.89317e-11	***
0	Local velocity	SSP5.	Climate	Mediterranean	0.960405	0.55265	W	3.21217e+10
1	Local velocity	SSP5.	Climate	Mediterranean	1.00478	0.513444	P	1.56965e-185	***
0	Local velocity	hist.	Mean Annual Temperature	Pannonian	2.83422	1.26259	W	3.26072e+08
1	Local velocity	hist.	Mean Annual Temperature	Pannonian	3.76892	2.03007	P	3.23844e-45	***
0	Local velocity	hist.	Total Annual Precipitation	Pannonian	2.72337	1.25139	W	3.19049e+08
1	Local velocity	hist.	Total Annual Precipitation	Pannonian	3.97358	1.62593	P	3.12626e-73	***
0	Local velocity	hist.	Climate	Pannonian	5.56408	2.71893	W	3.18406e+08
1	Local velocity	hist.	Climate	Pannonian	7.74355	4.26884	P	3.85629e-76	***
0	Local velocity	SSP1.	Mean Annual Temperature	Pannonian	2.53731	0.92693	W	326570976
1	Local velocity	SSP1.	Mean Annual Temperature	Pannonian	3.70009	1.46316	P	1.72965e-43	***
0	Local velocity	SSP1.	Total Annual Precipitation	Pannonian	0.362394	0.162964	W	280114764
1	Local velocity	SSP1.	Total Annual Precipitation	Pannonian	0.710667	0.282409	P	0	***
0	Local velocity	SSP1.	Climate	Pannonian	3.12488	1.28843	W	3.19281e+08
1	Local velocity	SSP1.	Climate	Pannonian	4.56545	2.07393	P	3.38415e-72	***
0	Local velocity	SSP3.	Mean Annual Temperature	Pannonian	5.81966	2.37757	W	3.21573e+08
1	Local velocity	SSP3.	Mean Annual Temperature	Pannonian	8.42996	3.71276	P	2.2761e-62	***
0	Local velocity	SSP3.	Total Annual Precipitation	Pannonian	-0.953896	-0.470462	W	3.54265e+08
1	Local velocity	SSP3.	Total Annual Precipitation	Pannonian	-1.16254	-0.514622	P	0.056914	Not significant
0	Local velocity	SSP3.	Climate	Pannonian	6.79158	2.99872	W	3.23195e+08
1	Local velocity	SSP3.	Climate	Pannonian	9.60667	4.57445	P	7.33602e-56	***
0	Local velocity	SSP5.	Mean Annual Temperature	Pannonian	8.20684	3.29156	W	322253138
1	Local velocity	SSP5.	Mean Annual Temperature	Pannonian	11.9824	5.1659	P	1.35237e-59	***
0	Local velocity	SSP5.	Total Annual Precipitation	Pannonian	-1.64038	-0.857606	W	3.70778e+08
1	Local velocity	SSP5.	Total Annual Precipitation	Pannonian	-2.07782	-1.03739	P	1.56218e-29	***
0	Local velocity	SSP5.	Climate	Pannonian	9.84722	4.35885	W	321779557
1	Local velocity	SSP5.	Climate	Pannonian	14.0602	6.85595	P	1.60743e-61	***
0	Local velocity	hist.	Mean Annual Temperature	Steppic	2.61449	1.15824	W	2.35203e+08
1	Local velocity	hist.	Mean Annual Temperature	Steppic	3.98444	1.16955	P	2.50802e-10	***
0	Local velocity	hist.	Total Annual Precipitation	Steppic	1.28003	0.575949	W	2.02091e+08
1	Local velocity	hist.	Total Annual Precipitation	Steppic	1.66325	0.695873	P	1.02414e-211	***
0	Local velocity	hist.	Climate	Steppic	3.89725	1.82914	W	217751436
1	Local velocity	hist.	Climate	Steppic	5.64888	2.15386	P	1.71171e-83	***
0	Local velocity	SSP1.	Mean Annual Temperature	Steppic	1.65369	0.632019	W	2.26208e+08
1	Local velocity	SSP1.	Mean Annual Temperature	Steppic	2.70858	0.688099	P	6.85831e-39	***
0	Local velocity	SSP1.	Total Annual Precipitation	Steppic	-0.477085	-0.221371	W	271663470
1	Local velocity	SSP1.	Total Annual Precipitation	Steppic	-0.533901	-0.244916	P	5.22265e-97	***
0	Local velocity	SSP1.	Climate	Steppic	2.19128	0.944794	W	2.26265e+08
1	Local velocity	SSP1.	Climate	Steppic	3.26396	0.984154	P	1.2077e-38	***
0	Local velocity	SSP3.	Mean Annual Temperature	Steppic	2.99755	1.14607	W	2.3221e+08
1	Local velocity	SSP3.	Mean Annual Temperature	Steppic	4.55789	1.20116	P	1.1149e-17	***
0	Local velocity	SSP3.	Total Annual Precipitation	Steppic	-0.911184	-0.426074	W	2.54078e+08
1	Local velocity	SSP3.	Total Annual Precipitation	Steppic	-1.12667	-0.529417	P	7.92653e-15	***
0	Local velocity	SSP3.	Climate	Steppic	3.90873	1.69799	W	2.28923e+08
1	Local velocity	SSP3.	Climate	Steppic	5.68456	1.85507	P	3.19301e-28	***
0	Local velocity	SSP5.	Mean Annual Temperature	Steppic	4.64565	1.84643	W	2.33796e+08
1	Local velocity	SSP5.	Mean Annual Temperature	Steppic	6.72339	1.90151	P	1.61821e-13	***
0	Local velocity	SSP5.	Total Annual Precipitation	Steppic	-1.10032	-0.628439	W	2.40066e+08
1	Local velocity	SSP5.	Total Annual Precipitation	Steppic	-1.26887	-0.661972	P	0.00703409	**
0	Local velocity	SSP5.	Climate	Steppic	5.74598	2.65834	W	2.34585e+08
1	Local velocity	SSP5.	Climate	Steppic	7.99226	2.69615	P	1.13786e-11	***
0	Magnitude	SSP1.	Mean Annual Temperature	Alpine	4.03657	3.83533	W	2.84521e+10
1	Magnitude	SSP1.	Mean Annual Temperature	Alpine	3.96655	3.7962	P	1.16632e-38	***
0	Magnitude	SSP1.	Total Annual Precipitation	Alpine	2.3798	2.32597	W	2.7687e+10
1	Magnitude	SSP1.	Total Annual Precipitation	Alpine	2.37288	2.33671	P	0.000821451	***
0	Magnitude	SSP1.	Climate	Alpine	5.00371	4.86813	W	2.91105e+10
1	Magnitude	SSP1.	Climate	Alpine	4.93158	4.79078	P	2.05106e-161	***
0	Magnitude	SSP3.	Mean Annual Temperature	Alpine	5.41053	5.18092	W	28643235343
1	Magnitude	SSP3.	Mean Annual Temperature	Alpine	5.3213	5.11608	P	1.81599e-65	***
0	Magnitude	SSP3.	Total Annual Precipitation	Alpine	2.37754	2.35529	W	2.6887e+10
1	Magnitude	SSP3.	Total Annual Precipitation	Alpine	2.39236	2.39319	P	7.45915e-93	***
0	Magnitude	SSP3.	Climate	Alpine	6.19775	6.0326	W	2.90511e+10
1	Magnitude	SSP3.	Climate	Alpine	6.11215	5.9519	P	7.9861e-147	***
0	Magnitude	SSP5.	Mean Annual Temperature	Alpine	5.8722	5.66042	W	2.90341e+10
1	Magnitude	SSP5.	Mean Annual Temperature	Alpine	5.76347	5.57151	P	9.01178e-143	***
0	Magnitude	SSP5.	Total Annual Precipitation	Alpine	4.20078	4.09185	W	2.78085e+10
1	Magnitude	SSP5.	Total Annual Precipitation	Alpine	4.18986	4.09025	P	0.453915	Not significant
0	Magnitude	SSP5.	Climate	Alpine	7.57524	7.45648	W	2.94601e+10
1	Magnitude	SSP5.	Climate	Alpine	7.46595	7.3304	P	1.77066e-261	***
0	Magnitude	SSP1.	Mean Annual Temperature	Arctic	3.48856	3.59438	W	230946414
1	Magnitude	SSP1.	Mean Annual Temperature	Arctic	3.67727	3.68989	P	0	***
0	Magnitude	SSP1.	Total Annual Precipitation	Arctic	2.27693	2.23014	W	2.75136e+08
1	Magnitude	SSP1.	Total Annual Precipitation	Arctic	2.66016	2.65341	P	1.83739e-170	***
0	Magnitude	SSP1.	Climate	Arctic	4.47359	4.55949	W	200912298
1	Magnitude	SSP1.	Climate	Arctic	4.93986	5.03233	P	0	***
0	Magnitude	SSP3.	Mean Annual Temperature	Arctic	4.90653	4.9779	W	2.60937e+08
1	Magnitude	SSP3.	Mean Annual Temperature	Arctic	5.0548	5.06245	P	5.70655e-291	***
0	Magnitude	SSP3.	Total Annual Precipitation	Arctic	2.34783	2.27052	W	2.78728e+08
1	Magnitude	SSP3.	Total Annual Precipitation	Arctic	2.78547	2.67446	P	4.3564e-145	***
0	Magnitude	SSP3.	Climate	Arctic	5.72084	5.8356	W	2.32124e+08
1	Magnitude	SSP3.	Climate	Arctic	6.12737	6.23222	P	0	***
0	Magnitude	SSP5.	Mean Annual Temperature	Arctic	4.8278	4.89755	W	253769528
1	Magnitude	SSP5.	Mean Annual Temperature	Arctic	4.9692	4.95397	P	0	***
0	Magnitude	SSP5.	Total Annual Precipitation	Arctic	4.24456	4.13162	W	2.76354e+08
1	Magnitude	SSP5.	Total Annual Precipitation	Arctic	5.06243	5.0782	P	1.25128e-161	***
0	Magnitude	SSP5.	Climate	Arctic	6.83138	6.91799	W	2.29201e+08
1	Magnitude	SSP5.	Climate	Arctic	7.49045	7.58838	P	0	***
0	Magnitude	SSP1.	Mean Annual Temperature	Atlantic	2.81269	2.66555	W	1.30584e+10
1	Magnitude	SSP1.	Mean Annual Temperature	Atlantic	2.82905	2.69868	P	2.29949e-58	***
0	Magnitude	SSP1.	Total Annual Precipitation	Atlantic	2.42768	2.38838	W	1.38603e+10
1	Magnitude	SSP1.	Total Annual Precipitation	Atlantic	2.39799	2.3801	P	6.77654e-41	***
0	Magnitude	SSP1.	Climate	Atlantic	4.12072	4.00648	W	1.3504e+10
1	Magnitude	SSP1.	Climate	Atlantic	4.12989	3.98554	P	0.775031	Not significant
0	Magnitude	SSP3.	Mean Annual Temperature	Atlantic	3.96928	3.72786	W	13778662077
1	Magnitude	SSP3.	Mean Annual Temperature	Atlantic	3.92024	3.74467	P	2.82632e-25	***
0	Magnitude	SSP3.	Total Annual Precipitation	Atlantic	2.51067	2.48311	W	13803560289
1	Magnitude	SSP3.	Total Annual Precipitation	Atlantic	2.48871	2.46624	P	1.26332e-29	***
0	Magnitude	SSP3.	Climate	Atlantic	5.05813	4.91326	W	1.41242e+10
1	Magnitude	SSP3.	Climate	Atlantic	5.01077	4.81379	P	4.77249e-118	***
0	Magnitude	SSP5.	Mean Annual Temperature	Atlantic	4.21688	4.05149	W	1.34719e+10
1	Magnitude	SSP5.	Mean Annual Temperature	Atlantic	4.19278	4.08279	P	0.370945	Not significant
0	Magnitude	SSP5.	Total Annual Precipitation	Atlantic	4.49587	4.44231	W	1.37173e+10
1	Magnitude	SSP5.	Total Annual Precipitation	Atlantic	4.46734	4.44486	P	4.33699e-16	***
0	Magnitude	SSP5.	Climate	Atlantic	6.51782	6.46323	W	14143373479
1	Magnitude	SSP5.	Climate	Atlantic	6.47627	6.36812	P	3.1432e-125	***
0	Magnitude	SSP1.	Mean Annual Temperature	BlackSea	3.27059	3.34561	W	3.92783e+06
1	Magnitude	SSP1.	Mean Annual Temperature	BlackSea	3.37545	3.4079	P	3.72093e-08	***
0	Magnitude	SSP1.	Total Annual Precipitation	BlackSea	1.50666	1.43676	W	5434280
1	Magnitude	SSP1.	Total Annual Precipitation	BlackSea	1.45306	1.41484	P	7.52322e-71	***
0	Magnitude	SSP1.	Climate	BlackSea	3.81091	3.85081	W	4254062
1	Magnitude	SSP1.	Climate	BlackSea	3.85916	3.86477	P	0.647058	Not significant
0	Magnitude	SSP3.	Mean Annual Temperature	BlackSea	4.42989	4.57534	W	4.00901e+06
1	Magnitude	SSP3.	Mean Annual Temperature	BlackSea	4.57023	4.63064	P	2.15669e-05	***
0	Magnitude	SSP3.	Total Annual Precipitation	BlackSea	1.49239	1.43626	W	5209213
1	Magnitude	SSP3.	Total Annual Precipitation	BlackSea	1.41981	1.42644	P	1.7536e-46	***
0	Magnitude	SSP3.	Climate	BlackSea	4.85631	4.96349	W	4228853
1	Magnitude	SSP3.	Climate	BlackSea	4.94865	4.99269	P	0.396572	Not significant
0	Magnitude	SSP5.	Mean Annual Temperature	BlackSea	5.06843	5.21293	W	3.91292e+06
1	Magnitude	SSP5.	Mean Annual Temperature	BlackSea	5.22139	5.28249	P	9.79075e-09	***
0	Magnitude	SSP5.	Total Annual Precipitation	BlackSea	2.76389	2.68528	W	5754342
1	Magnitude	SSP5.	Total Annual Precipitation	BlackSea	2.60782	2.59585	P	1.54093e-114	***
0	Magnitude	SSP5.	Climate	BlackSea	5.98044	6.04792	W	4.3048e+06
1	Magnitude	SSP5.	Climate	BlackSea	6.03452	6.07248	P	0.743754	Not significant
0	Magnitude	SSP1.	Mean Annual Temperature	Boreal	2.59862	2.60086	W	3653560423
1	Magnitude	SSP1.	Mean Annual Temperature	Boreal	2.8446	2.99213	P	0	***
0	Magnitude	SSP1.	Total Annual Precipitation	Boreal	2.41504	2.38078	W	4181173816
1	Magnitude	SSP1.	Total Annual Precipitation	Boreal	2.47899	2.48404	P	0	***
0	Magnitude	SSP1.	Climate	Boreal	3.87329	3.87229	W	3464436091
1	Magnitude	SSP1.	Climate	Boreal	4.0713	4.12043	P	0	***
0	Magnitude	SSP3.	Mean Annual Temperature	Boreal	3.66829	3.65559	W	3.60846e+09
1	Magnitude	SSP3.	Mean Annual Temperature	Boreal	3.9791	4.19551	P	0	***
0	Magnitude	SSP3.	Total Annual Precipitation	Boreal	2.69222	2.63791	W	4460435146
1	Magnitude	SSP3.	Total Annual Precipitation	Boreal	2.73673	2.7227	P	1.49861e-174	***
0	Magnitude	SSP3.	Climate	Boreal	4.79844	4.80337	W	3.48346e+09
1	Magnitude	SSP3.	Climate	Boreal	5.06214	5.13927	P	0	***
0	Magnitude	SSP5.	Mean Annual Temperature	Boreal	3.86536	3.83067	W	3.4639e+09
1	Magnitude	SSP5.	Mean Annual Temperature	Boreal	4.1861	4.39895	P	0	***
0	Magnitude	SSP5.	Total Annual Precipitation	Boreal	4.40275	4.30228	W	4592190818
1	Magnitude	SSP5.	Total Annual Precipitation	Boreal	4.4518	4.42443	P	7.61421e-70	***
0	Magnitude	SSP5.	Climate	Boreal	6.15892	6.16294	W	3698426241
1	Magnitude	SSP5.	Climate	Boreal	6.40936	6.45835	P	0	***
0	Magnitude	SSP1.	Mean Annual Temperature	Continental	3.17915	3.01969	W	1.11843e+11
1	Magnitude	SSP1.	Mean Annual Temperature	Continental	2.99216	2.84821	P	0	***
0	Magnitude	SSP1.	Total Annual Precipitation	Continental	2.23975	2.22877	W	96721723883
1	Magnitude	SSP1.	Total Annual Precipitation	Continental	2.20433	2.22072	P	1.28879e-70	***
0	Magnitude	SSP1.	Climate	Continental	4.22355	4.14218	W	113306709382
1	Magnitude	SSP1.	Climate	Continental	4.0358	3.97036	P	0	***
0	Magnitude	SSP3.	Mean Annual Temperature	Continental	4.41839	4.22063	W	1.12502e+11
1	Magnitude	SSP3.	Mean Annual Temperature	Continental	4.15625	3.95482	P	0	***
0	Magnitude	SSP3.	Total Annual Precipitation	Continental	2.22451	2.21077	W	9.62478e+10
1	Magnitude	SSP3.	Total Annual Precipitation	Continental	2.1891	2.22187	P	7.58334e-43	***
0	Magnitude	SSP3.	Climate	Continental	5.26291	5.1376	W	114917707009
1	Magnitude	SSP3.	Climate	Continental	4.99863	4.84922	P	0	***
0	Magnitude	SSP5.	Mean Annual Temperature	Continental	4.95649	4.70123	W	115071286734
1	Magnitude	SSP5.	Mean Annual Temperature	Continental	4.64336	4.44779	P	0	***
0	Magnitude	SSP5.	Total Annual Precipitation	Continental	4.03328	4.02707	W	99636797896
1	Magnitude	SSP5.	Total Annual Precipitation	Continental	3.95377	3.98486	P	0	***
0	Magnitude	SSP5.	Climate	Continental	6.76002	6.71606	W	1.15679e+11
1	Magnitude	SSP5.	Climate	Continental	6.4416	6.39693	P	0	***
0	Magnitude	SSP1.	Mean Annual Temperature	Macaronesia	2.33225	2.35106	W	4939034
1	Magnitude	SSP1.	Mean Annual Temperature	Macaronesia	2.16035	2.10918	P	1.6283e-25	***
0	Magnitude	SSP1.	Total Annual Precipitation	Macaronesia	1.1553	0.95824	W	4.2388e+06
1	Magnitude	SSP1.	Total Annual Precipitation	Macaronesia	1.113	1.02568	P	0.671617	Not significant
0	Magnitude	SSP1.	Climate	Macaronesia	2.70504	2.80394	W	4968194
1	Magnitude	SSP1.	Climate	Macaronesia	2.53597	2.49203	P	1.25301e-27	***
0	Magnitude	SSP3.	Mean Annual Temperature	Macaronesia	3.3703	3.46005	W	5245576
1	Magnitude	SSP3.	Mean Annual Temperature	Macaronesia	3.04075	3.02627	P	3.76622e-52	***
0	Magnitude	SSP3.	Total Annual Precipitation	Macaronesia	1.41602	1.37176	W	4.22466e+06
1	Magnitude	SSP3.	Total Annual Precipitation	Macaronesia	1.42042	1.42394	P	0.520046	Not significant
0	Magnitude	SSP3.	Climate	Macaronesia	3.73229	3.80728	W	5215586
1	Magnitude	SSP3.	Climate	Macaronesia	3.44295	3.37583	P	4.10122e-49	***
0	Magnitude	SSP5.	Mean Annual Temperature	Macaronesia	3.75168	3.79239	W	5270435
1	Magnitude	SSP5.	Mean Annual Temperature	Macaronesia	3.37665	3.33443	P	9.71707e-55	***
0	Magnitude	SSP5.	Total Annual Precipitation	Macaronesia	2.40947	2.21588	W	4305686
1	Magnitude	SSP5.	Total Annual Precipitation	Macaronesia	2.3534	2.32256	P	0.539324	Not significant
0	Magnitude	SSP5.	Climate	Macaronesia	4.57648	4.38754	W	5.09998e+06
1	Magnitude	SSP5.	Climate	Macaronesia	4.2414	4.04052	P	2.7824e-38	***
0	Magnitude	SSP1.	Mean Annual Temperature	Mediterranean	4.43281	4.35849	W	31201259702
1	Magnitude	SSP1.	Mean Annual Temperature	Mediterranean	4.40128	4.35658	P	5.73836e-27	***
0	Magnitude	SSP1.	Total Annual Precipitation	Mediterranean	1.51782	1.51014	W	3.38071e+10
1	Magnitude	SSP1.	Total Annual Precipitation	Mediterranean	1.46675	1.44422	P	0	***
0	Magnitude	SSP1.	Climate	Mediterranean	4.89181	4.84283	W	3.20699e+10
1	Magnitude	SSP1.	Climate	Mediterranean	4.83714	4.79011	P	9.09956e-173	***
0	Magnitude	SSP3.	Mean Annual Temperature	Mediterranean	6.10468	6.01884	W	3.0909e+10
1	Magnitude	SSP3.	Mean Annual Temperature	Mediterranean	6.07684	6.03268	P	7.70353e-07	***
0	Magnitude	SSP3.	Total Annual Precipitation	Mediterranean	1.65615	1.64188	W	3.40626e+10
1	Magnitude	SSP3.	Total Annual Precipitation	Mediterranean	1.60211	1.56242	P	0	***
0	Magnitude	SSP3.	Climate	Mediterranean	6.47263	6.40287	W	31609929467
1	Magnitude	SSP3.	Climate	Mediterranean	6.42405	6.37244	P	1.78123e-79	***
0	Magnitude	SSP5.	Mean Annual Temperature	Mediterranean	6.55053	6.43134	W	3.09129e+10
1	Magnitude	SSP5.	Mean Annual Temperature	Mediterranean	6.5176	6.45381	P	5.13925e-07	***
0	Magnitude	SSP5.	Total Annual Precipitation	Mediterranean	2.88045	2.90266	W	3.39861e+10
1	Magnitude	SSP5.	Total Annual Precipitation	Mediterranean	2.77753	2.76745	P	0	***
0	Magnitude	SSP5.	Climate	Mediterranean	7.35646	7.27277	W	3.22181e+10
1	Magnitude	SSP5.	Climate	Mediterranean	7.2779	7.19644	P	1.58564e-210	***
0	Magnitude	SSP1.	Mean Annual Temperature	Pannonian	2.89543	2.81446	W	320541519
1	Magnitude	SSP1.	Mean Annual Temperature	Pannonian	2.95108	2.90949	P	1.06149e-66	***
0	Magnitude	SSP1.	Total Annual Precipitation	Pannonian	1.71502	1.64468	W	342023416
1	Magnitude	SSP1.	Total Annual Precipitation	Pannonian	1.72587	1.64945	P	4.42052e-07	***
0	Magnitude	SSP1.	Climate	Pannonian	3.59809	3.57686	W	3.25317e+08
1	Magnitude	SSP1.	Climate	Pannonian	3.64943	3.57671	P	6.76148e-48	***
0	Magnitude	SSP3.	Mean Annual Temperature	Pannonian	4.11837	4.00395	W	3.23281e+08
1	Magnitude	SSP3.	Mean Annual Temperature	Pannonian	4.17324	4.12487	P	1.58589e-55	***
0	Magnitude	SSP3.	Total Annual Precipitation	Pannonian	1.65481	1.56532	W	347009538
1	Magnitude	SSP3.	Total Annual Precipitation	Pannonian	1.66136	1.56661	P	0.0265927	*
0	Magnitude	SSP3.	Climate	Pannonian	4.65738	4.61503	W	325420786
1	Magnitude	SSP3.	Climate	Pannonian	4.71206	4.64981	P	1.59064e-47	***
0	Magnitude	SSP5.	Mean Annual Temperature	Pannonian	4.72603	4.56629	W	3.27213e+08
1	Magnitude	SSP5.	Mean Annual Temperature	Pannonian	4.77556	4.72145	P	2.56963e-41	***
0	Magnitude	SSP5.	Total Annual Precipitation	Pannonian	3.14489	3.05106	W	353554019
1	Magnitude	SSP5.	Total Annual Precipitation	Pannonian	3.14436	3.05059	P	0.133548	Not significant
0	Magnitude	SSP5.	Climate	Pannonian	5.9574	5.89776	W	3.29156e+08
1	Magnitude	SSP5.	Climate	Pannonian	6.00628	5.91129	P	4.31617e-35	***
0	Magnitude	SSP1.	Mean Annual Temperature	Steppic	2.35827	2.30635	W	170435536
1	Magnitude	SSP1.	Mean Annual Temperature	Steppic	2.48585	2.46305	P	0	***
0	Magnitude	SSP1.	Total Annual Precipitation	Steppic	1.47353	1.47844	W	251478636
1	Magnitude	SSP1.	Total Annual Precipitation	Steppic	1.51398	1.53442	P	5.62139e-09	***
0	Magnitude	SSP1.	Climate	Steppic	3.02484	2.97395	W	1.79872e+08
1	Magnitude	SSP1.	Climate	Steppic	3.1409	3.15782	P	0	***
0	Magnitude	SSP3.	Mean Annual Temperature	Steppic	3.24199	3.17571	W	173137996
1	Magnitude	SSP3.	Mean Annual Temperature	Steppic	3.42225	3.3844	P	0	***
0	Magnitude	SSP3.	Total Annual Precipitation	Steppic	1.51298	1.50023	W	2.66517e+08
1	Magnitude	SSP3.	Total Annual Precipitation	Steppic	1.51322	1.49123	P	3.04781e-65	***
0	Magnitude	SSP3.	Climate	Steppic	3.79203	3.7128	W	172549104
1	Magnitude	SSP3.	Climate	Steppic	3.95408	3.95545	P	0	***
0	Magnitude	SSP5.	Mean Annual Temperature	Steppic	3.80186	3.72721	W	171174158
1	Magnitude	SSP5.	Mean Annual Temperature	Steppic	4.02122	3.98801	P	0	***
0	Magnitude	SSP5.	Total Annual Precipitation	Steppic	2.90402	2.91591	W	273752241
1	Magnitude	SSP5.	Total Annual Precipitation	Steppic	2.90015	2.9452	P	9.98389e-112	***
0	Magnitude	SSP5.	Climate	Steppic	4.96756	4.89528	W	1.91794e+08
1	Magnitude	SSP5.	Climate	Steppic	5.15309	5.18359	P	0	***
